# Monkey Pox Virus (MPXV): Phylogenomics, Host-Pathogen Interactome, and Mutational Cascade

**DOI:** 10.1101/2022.07.25.501367

**Authors:** Roshan kumar, Shekhar Nagar, Shazia Haider, Utkarsh Sood, Kalaiarasan Ponnusamy, Gauri Garg Dhingra, Shailly Anand, Ankita Dua, Mona Singh, Manisha Sengar, Indrakant Kumar Singh, Rup Lal

## Abstract

While the world is still managing to recover from Covid-19 pandemic, Monkeypox awaits to bring in another global outbreak as a challenge to the entire mankind. However, Covid-19 pandemic have taught us lessons to move fast in viral genomic research to implement prevention and treatment strategies. One of the important aspects in Monkeypox virus should be immediately taken up is to gather insights of its evolutionary lineage based on the genomic studies. We have thus analysed the genome sequences of reported isolates of Monkeypox in the present study through phylogenomics. Host-pathogen interactions, mutation prevalence and evolutionary dynamics of this virus were investigated for all the documented isolates. Phylogenetic exploration revealed the clustering of strain Israel 2018 (MN 648051.1) from Clade I with the four isolates reported from the recent outbreak. An in-depth scrutiny of the host-pathogen interactome identified protein E3, serine protease inhibitor-2 (SPI-2), protein K7, and cytokine response-modifying protein B (CrmB) as the major regulatory hubs. Among these, the CrmB protein (dN/dS ≈ 1.61) was detected to be operating through positive selection. It possibly attests a selective advantage with the monkeypox virus in protecting the infected cells from antiviral responses elicited by the host. Studies also revealed that CrmB protein exhibited several mutations, the majority of which were destabilizing (ΔΔG >0). While this study identified a large number of mutations within the newly outbreak clade, it also reflected that we need to move fast with the genomic analysis of the newly detected strains from around the world to develop better prevention and treatment methods
