## Supplementary Table 3 for "Monkey Pox Virus (MPXV): Phylogenomics, Host-Pathogen Interactome, and Mutational Cascade": Supplementary_Table3.xlsx

### Sheet: Sheet1
Name of the protein	Amino acid in Reference	Mutated amino acid	Position	Type of mutation	No. of strains having same mutation
Cytokine response-modifying protein B	S	F	54		6
Ankyrin repeat domain-containing protein CP77	Truncated at 401			Truncated at 401 position while other members have 600 aa	M15_Bayelsa_MT903341.1
Ankyrin repeat domain-containing protein CP77	A	D	423		4
Protein C6			2-124	Entirely different sequence	MPXV_FRA_2022_TLS67_00021 Protein C6
hypothetical protein				Multiple deteltions in 3 strains
hypothetical protein				Deletions and shorten protein	MPXV_FRA_2022_TLS67_00030 hypothetical protein | aligned:1-178
Protein K3	S	F	36		4
Kelch repeat protein F3 |	R	C	48	Protein longer by 3 amino acid in Nigerian strain	4
36 kDa major membrane protein F5	deletion	deletion	313	Deletion of 1 amino acid	1
Protein F9	P	S	78		4
Protein F12	E	K	125		4
	V	A	323		1
Protein E2	E	K	658		1
Protein E3	R	K	120		1
DNA polymerase	L	F	108		4
	L	W	411		1	NIGERIAN STRAIN
putative FAD-linked sulfhydryl oxidase E10	D	N	56		4
Ribonucleoside-diphosphate reductase large subunit	E	K	366		2
RNA helicase NPH-II	Q	R	620		1	NIGERIAN STRAIN
Late transcription elongation factor G2	deletion	deletion		Deletions and shorten protein	MPXV_FRA_2022_TLS67_00030 hypothetical protein | aligned:1-178
Assembly protein G7	N	D	196		5
Late transcription factor 1	S	L	30		4
	D	N	88		4
Myristoylated protein G9	M	I	142		4
Protein J5	T	A	12		1	NIGERIAN STRAIN
DNA-directed RNA polymerase subunit 1	L	S	734		5
RNA polymerase-associated transcription-specificity factor RAP94	Y	H	740		5	NIGERIAN STRAIN
Late transcription elongation factor H5	S	F	92		1	FRA
Core protein D3	E	K	47		1	FRA
Early transcription factor 70 kDa subunit	E	K	606		2
	MULTIPLE CHANGES	MULTIPLE CHANGES		ALL THROUGHOUT THE PROTEIN	1	NIGERIAN STRAIN
mRNA-capping enzyme regulatory subunit	MULTIPLE CHANGES	MULTIPLE CHANGES		ALL THROUGHOUT THE PROTEIN	1	FRA
Protein A6	DELETION (ED)	DELETION(GR)	332-333		1	FRA
Major core protein 4a precursor	N	D	98		5
Virion membrane protein A13	T	A	17		5
Transcript termination protein A18	E	K	62		4
	R	Q	243		4
	K	E	435		5
Intermediate transcription factor 3 large subunit	N	D	100		1	NIGERIAN STRAIN
	S	L	307		4
DNA-directed RNA polymerase 133 kDa polypeptide	Truncated protein with 4 amino acid change	Truncated protein with 4 amino acid	874		1	FRA
hypothetical protein	MULTIPLE CHANGES	MULTIPLE CHANGES	4-85		1	USA
hypothetical protein	MULTIPLE CHANGES	MULTIPLE CHANGES			8
Protein A26	M	T	14		1	NIGERIAN STRAIN
	MULTIPLE CHANGES	MULTIPLE CHANGES	370-512		1	NIGERIAN STRAIN
Protein A27	MULTIPLE CHANGES	MULTIPLE CHANGES	2-102		1	FRA
DNA-directed RNA polymerase 35 kDa subunit	R	W	276		1
hypothetical protein	truncated protein with may indels		124-142		1	NIGERIAN STRAIN
Protein A33	K	E	66		1	NIGERIAN STRAIN
	V	A	87		1	NIGERIAN STRAIN
Protein A41	G	D	23		1	NIGERIAN STRAIN
Protein A43	V	E	56		11
hypothetical protein	INDELS	INDELS	34-75		1	FRA
Protein A46	D	N	24		1	NIGERIAN STRAIN
	H	Y	221		4
Thymidylate kinase	E	K	141		1	SINGAPORE
Kelch repeat and BTB domain-containing protein 1	2 DIFFERENT TYPES 5 OF ONE KIND 7 OF OTHER	2 DIFFERENT TYPES 5 OF ONE KIND 7 OF OTHER
hypothetical protein	ELONGATED AT THE END WITH 3 SNPS		166-176		1	NIGERIAN
Soluble interferon gamma receptor B8	I	R	108		1	NIGERIAN
	F	L	263		5
hypothetical protein	MULTIPLE CHANGES	MULTIPLE CHANGES
putative serine/threonine-protein kinase B12	S	L	179		1
Serine proteinase inhibitor 2	K	E	230		1	NIGERIAN
Protein B14	TRUNCATED WITH 9 SNPs AT THE END		108-117		1	SINGAPORE
Interleukin-1-binding protein	A	T	34		1
Soluble interferon alpha/beta receptor B18	2 DIFFERENT TYPES (ONE IN FRA AND NIGERIA AND SECOND IN REMAINING)
hypothetical protein	N	D	540		11
Serine proteinase inhibitor 1	MULTIPLE CHANGES	MULTIPLE CHANGES
hypothetical protein	D	N	261		7
